# Genetic similarity enhances the strength of the relationship between gut bacteria and host DNA methylation

**DOI:** 10.1101/2021.07.10.451923

**Authors:** Jia Zhou, Kiflu Tesfamicael, Shao Jia Zhou, Lee A. Rollins, Carlos M. Rodriguez Lopez

## Abstract

Factors such as host age, sex, diet, health status and genotype constitute the environmental envelope shaping microbial communities in the host’s gut. It has also been proposed that gut microbiota may be influenced by host epigenetics. Although the relationship between the host’s genotype/epigenotype and its associated microbiota has been the focus of a number of recent studies, the relative importance of these interactions and their biological relevance are still poorly understood. We used methylation-sensitive genotyping by sequencing to genotype and epigenotype invasive cane toads (*Rhinella marina*) from the species’ Australian range-core (three sites) and the invasion-front (three sites), and 16S rRNA gene sequencing to characterize their gut bacterial communities. We tested the effect of host genotype and epigenotype (i.e., methylome) on gut bacterial communities. Our results indicate that the genotypes, epigenotypes and gut communities of the range-core and invasion-front are significantly different from one another. We found a positive association between host pairwise genetic and epigenetic distances. More importantly, a positive relationship was found between the host’s epigenetic and gut bacterial pairwise distances. Interestingly, this association was stronger in individuals with low genetic differentiation. Our findings suggest that in range-expanding populations, where individuals are often genetically similar, the interaction between gut bacterial communities and host methylome may provide a mechanism through which invaders increase the plasticity of their response to novel environments, potentially increasing their invasion success.
