## supplementary table for "Genetic similarity enhances the strength of the relationship between gut bacteria and host DNA methylation"

### Sheet: Table S1
Table S1. Barcode sequence used for methylation sensitive-genotyping by sequencing (mGBS) of genomic DNA extracted from cane toad blood samples plus a water negative control . Barcodes were part of msGBS adaptors with coadhesive ends complementary to those produced by the methylation senitive restriction enzyme HpaII as described in Kitimu et al 2015.
Toad ID	Sample ID	Oligonucleotide Name	Barcode_sequence (5' - 3')
RmW001	RmWB001	HpaIIF.51:	CTTAGAA
RmW002	RmWB002	HpaIIF.52:	ACGTTGT
RmW003	RmWB003	HpaIIF.53:	TGACCTA
RmW004	RmWB004	HpaIIF.54:	GACAATT
RmW005	RmWB005	HpaIIF.55:	CTGTTAT
RmW006	RmWB006	HpaIIF.56:	TGTCGGA
RmW007	RmWB007	HpaIIF.57:	GAAGCTT
RmW008	RmWB008	HpaIIF.58:	ACCATGA
RmW009	RmWB009	HpaIIF.59:	CGTTAAT
RmW010	RmWB010	HpaIIF.60:	TTCGGAAT
RmW011	RmWB011	HpaIIF.61:	GAGACTAA
RmW012	RmWB012	HpaIIF.62:	ACACAGTA
RmW013	RmWB013	HpaIIF.63:	CTTGTAAT
RmW014	RmWB014	HpaIIF.64:	TCGTGTTA
RmW015	RmWB015	HpaIIF.65:	GGAACGTT
RmW016	RmWB016	HpaIIF.66:	AACCGAAT
RmW017	RmWB017	HpaIIF.67:	CTTGTGTA
RmW018	RmWB018	HpaIIF.68:	TGCTATAA
RmW019	RmWB019	HpaIIF.69:	GAGAACAT
RmW020	RmWB020	HpaIIF.70:	ACACGATT
RmW021	RmWB021	HpaIIF.71:	TTGTCGAA
RmW022	RmWB022	HpaIIF.72:	GGTGCTTA
RmW023	RmWB023	HpaIIF.73:	AACATGTT
RmW024	RmWB024	HpaIIF.74:	CCACGCAT
RmW025	RmWB025	HpaIIF.75:	CTGTAATA
RmW026	RmWB026	HpaIIF.76:	TCTGTTAA
RmW027	RmWB027	HpaIIF.77:	GGAACAATA
RmW028	RmWB028	HpaIIF.78:	AACCTGCAT
RmW029	RmWB029	HpaIIF.79:	TTGTACTTA
RmW030	RmWB030	HpaIIF.80:	GGTGGTCAT
RmW031	RmWB031	HpaIIF.50:	AACGCTA
RmW032	RmWB032	HpaIIF.51:	CTTAGAA
RmW033	RmWB033	HpaIIF.52:	ACGTTGT
RmW034	RmWB034	HpaIIF.53:	TGACCTA
RmW035	RmWB035	HpaIIF.54:	GACAATT
RmW036	RmWB036	HpaIIF.55:	CTGTTAT
RmW037	RmWB037	HpaIIF.56:	TGTCGGA
RmW038	RmWB038	HpaIIF.57:	GAAGCTT
RmW039	RmWB039	HpaIIF.58:	ACCATGA
RmW040	RmWB040	HpaIIF.59:	CGTTAAT
RmW041	RmWB041	HpaIIF.60:	TTCGGAAT
RmW042	RmWB042	HpaIIF.61:	GAGACTAA
RmW043	RmWB043	HpaIIF.62:	ACACAGTA
RmW044	RmWB044	HpaIIF.63:	CTTGTAAT
RmW045	RmWB045	HpaIIF.64:	TCGTGTTA
RmW046	RmWB046	HpaIIF.65:	GGAACGTT
RmW047	RmWB047	HpaIIF.66:	AACCGAAT
RmW048	RmWB048	HpaIIF.67:	CTTGTGTA
RmW049	RmWB049	HpaIIF.68:	TGCTATAA
RmW050	RmWB050	HpaIIF.69:	GAGAACAT
RmW051	RmWB051	HpaIIF.70:	ACACGATT
RmW052	RmWB052	HpaIIF.71:	TTGTCGAA
RmW053	RmWB053	HpaIIF.72:	GGTGCTTA
RmW054	RmWB054	HpaIIF.73:	AACATGTT
RmW055	RmWB055	HpaIIF.74:	CCACGCAT
RmW056	RmWB056	HpaIIF.75:	CTGTAATA
RmW057	RmWB057	HpaIIF.76:	TCTGTTAA
RmW058	RmWB058	HpaIIF.77:	GGAACAATA
RmW059	RmWB059	HpaIIF.78:	AACCTGCAT
RmW060	RmWB060	HpaIIF.79:	TTGTACTTA
NA	WATER	HpaIIF.80:	GGTGGTCAT

### Sheet: Table S2
Table S2. Gut bacteriome alpha diversity index (Shannon diverity index (H)) and host individual heterozygosity (HL). Alpha diversity was calculated from 16S rRNA gene sequencing of colon content. Individual heterozygoity was calculated based on information from 38,129 SNPs generated using methylation senitive-genotyping by sequencing on blood samples. Individuals whose msGBS reads from blood samp…
ToadID	Site	H	HL	ToadID	Site	H	HL
RmW001	Kununurra	6.47612	0.522869	RmW031	Rossville	7.51161	0.502368
RmW002	Kununurra	5.8813	0.481079	RmW032	Rossville	6.10542	0.511597
RmW003	Kununurra	5.24757	0.489584	RmW033	Rossville	6.22398	0.472712
RmW004	Kununurra	5.94913	0.480221	RmW034	Rossville	4.96428	0.469162
RmW005	Kununurra	4.82287	0.477691	RmW035	Rossville	6.17237	0.468347
RmW006	Kununurra	4.30251	0.484894	RmW036	Rossville	4.12061	0.487499
RmW007	Kununurra	4.77686	0.488984	RmW037	Rossville	5.12668	0.466846
RmW008	Kununurra	4.35202	0.501389	RmW038	Rossville	6.97717	0.474158
RmW009	Kununurra	5.90511	0.535882	RmW039	Rossville	6.18395	0.471163
RmW010	Kununurra	5.57594	0.498448	RmW040	Rossville	6.38825	0.470624
RmW011	Old Theda	6.88068	0.537542	RmW041	Croydon	6.23671	0.468429
RmW012	Old Theda	6.04348	0.51052	RmW042	Croydon	5.97768	0.501521
RmW013	Old Theda	6.32532	0.486489	RmW043	Croydon	4.02261	0.464576
RmW014	Old Theda	3.8719	0.481532	RmW044	Croydon	5.55875	0.487193
RmW016	Old Theda	6.39613	0.479261	RmW045	Croydon	7.10362	0.486587
RmW017	Old Theda	6.02771	0.529585	RmW047	Croydon	7.5231	0.460429
RmW018	Old Theda	6.76649	0.521722	RmW048	Croydon	4.50682	0.473329
RmW019	Old Theda	6.97949	0.55028	RmW049	Croydon	5.50391	0.464596
RmW020	Old Theda	6.84417	0.503341	RmW051	Lucinda	6.39404	0.469804
RmW022	Mary pool	6.58188	0.506161	RmW053	Lucinda	6.70704	0.463005
RmW023	Mary pool	6.15872	0.478186	RmW054	Lucinda	6.49488	0.455281
RmW024	Mary pool	6.31904	0.486543	RmW055	Lucinda	6.01406	0.451333
RmW025	Mary pool	6.706	0.498922	RmW056	Lucinda	5.48496	0.476302
RmW026	Mary pool	5.63853	0.591461	RmW057	Lucinda	7.17535	0.58548
RmW027	Mary pool	5.22715	0.526555	RmW058	Lucinda	7.46603	0.496944
RmW028	Mary pool	5.19702	0.48637	RmW059	Lucinda	7.24555	0.460437
RmW029	Mary pool	6.64103	0.523716	RmW060	Lucinda	6.0822	0.464556
RmW030	Mary pool	6.62032	0.485961
